# Characterization of Fetal Cortical Development Using Spectral Analysis of Gyrification (SPANGY)

**DOI:** 10.64898/2026.07.14.736987

**Authors:** Harvey Dienye, Angeline Mihailov, Thomas Sanchez, Gerard Martí-Juan, Raquel G López, Léo Pomar, Joanna Sichitiu, Vincent Dunet, Mériam Koob, Elisenda Eixarch, Aurelie Manchon, Nadine Girard, Mathieu Milh, David Germanaud, Miguel A. Gonzalez Ballester, Oscar Camara, Gemma Piella, Meritxell Bach Cuadra, François Rousseau, Julien Lefèvre, Olivier Coulon, Guillaume Auzias

## Abstract

The prenatal period of human brain development is critical for mental health and cognition across the entire lifespan. During this period, the cortex undergoes a dramatic transformation from a smooth lissencephalic surface into an elaborately folded structure, a process whose precise characterization is essential for understanding neurodevelopmental trajectories. This study represents the first application of Spectral Analysis of Gyrification (SPANGY) to a large multi-centric fetal brain MRI dataset (635 subjects, 20–38 weeks gestational age). SPANGY characterizes geometric variations on a surface based on the wavelength of folds, hence, providing a quantitative local description of gyrification at the individual level. Using rigorous normative modeling (GAMLSS) and statistical harmonization (ComBat-GAM), we established age-specific reference trajectories for multi-scale gyrification features (spectral frequency bands). We provide the first ever quantification of the temporally-ordered emergence of cortical folding in successive waves during the entire second half of pregnancy: the earliest-emerging low frequency, deep fissures are progressively superseded by the accelerating expansion of higher frequency folds. The normative curves provide the first step in taking prenatal neurodevelopmental assessment from qualitative inspection into a rigorous statistical inference, creating an objective reference against which deviations from healthy brain growth could be caught earlier.
