## Supplementary material for "Characterization of Fetal Cortical Development Using Spectral Analysis of Gyrification (SPANGY)": Supp. Table 2

Feature	Model A	Model B	Model C	Model D	Model E	Best Model
B4 Band Power	-4.591736645769	-4.29020603291538	-4.02683265239134	-4.02097920949961	-4.05687224611243	Model D
B4 Band Relative Power	0.0180275885846087	0.549896947713327	0.548592749423009	0.586152815017882	0.592422658640245	Model E
B4 Surface Area Percentage	0.563694422518344	1.16288123957425	1.1666586469208	1.1775556022174	1.16758428299796	Model D
B5 Band Power	-5.63546865339993	-5.06949112139451	-4.45954264525636	-4.38929522227775	-4.38235825485297	Model E
B5 Band Relative Power	0.384526426127785	0.608742535075016	0.614173963440354	0.623799502173765	0.630433825295262	Model E
B5 Surface Area Percentage	1.13328712485418	1.16793235910556	1.18157559649595	1.180038664021	1.17664792946023	Model C
B6 Band Power	-5.25428269762044	-4.68789847963249	-3.60710997763033	-3.34106779630998	-3.33526342232474	Model E
B6 Band Relative Power	-0.0416747094348582	-0.0074469128105671	0.0657300582829712	0.0967494676739304	0.103473244757423	Model E
B6 Surface Area Percentage	0.558793184523536	0.651017219969335	0.679119426643727	0.682739716967369	0.691766248964924	Model E
