## Supplementary material for "Characterization of Fetal Cortical Development Using Spectral Analysis of Gyrification (SPANGY)": Supp. Table 1

Feature	p_value
Surface Area cm2	5.89724401803123e-25
Folding Power	7.75347233491165e-34
B4 Vertex Percentage	1.12942461651189e-17
B5 Vertex Percentage	2.51833059800304e-05
B6 Vertex Percentage	1.50706164930304e-52
Band_parcels B4	6.89360304406076e-31
Band Parcels B5	3.64871237673397e-20
Band Parcels B6	2.66713749878175e-31
Hemispheric Volume	1.73626620007951e-12
Gyrification Index	1.47364627188751e-25
Hull Area	2.28248463615481e-19
B4 Surface Area	2.17513783844075e-31
B5 Surface Area	2.86061360230388e-17
B6 Surface Area	1.5443916153566e-28
B4 Surface Area Percentage	5.22066657765205e-11
B5 Surface Area Percentage	2.56568014863354e-06
B6 Surface Area Percentage	1.49045317165897e-54
B4 Band Power	9.37297391117984e-19
B5 Band Power	1.29793857874936e-29
B6 Band Power	8.65044513250506e-51
B4 Band Relative Power	3.50741965675334e-23
B5 Band Relative Power	2.83867664370904e-09
B6 Band Relative Power	3.05502393353002e-63
